# Conduit integrity is compromised during acute lymph node expansion

**DOI:** 10.1101/527481

**Authors:** Victor G. Martinez, Valeriya Pankova, Lukas Krasny, Tanya Singh, Ian J. White, Agnesska C. Benjamin, Simone Dertschnig, Harry L. Horsnell, Janos Kriston-Vizi, Jemima J. Burden, Paul H. Huang, Christopher J. Tape, Sophie E. Acton

**Affiliations:** Stromal Immunology Group, MRC Laboratory for Molecular Cell Biology, University College London, Gower Street, London, WC1E 6BT, United Kingdom; Division of Molecular Pathology, Institute of Cancer Research; 237 Fulham Road London, SW3 6JB, UK; Bioinformatics Image Core, MRC Laboratory for Molecular Cell Biology, University College London; London, WC1E 6BT, UK; Electron microscopy facility, MRC Laboratory for Molecular Cell Biology, University College London, London, WC1E 6BT, UK; UCL Institute of Immunity and Transplantation, University College London, London, NW3 2PF, UK; Cell Communication Lab, Department of Oncology, University College London Cancer Institute, 72 Huntley Street, London, WC1E 6DD, UK

**Keywords:** Dendritic cell, Fibroblastic reticular network, Conduit, Extracellular matrix, Lymph Node, Podoplanin, CLEC-2, LL5*β*

## Abstract

Lymph nodes (LNs) work as filtering organs, constantly sampling peripheral cues. This is facilitated by the conduit network, a parenchymal tubular-like structure formed of bundles of aligned extracellular matrix (ECM) fibrils ensheathed by fibroblastic reticular cells (FRCs). LNs undergo 5-fold expansion with every adaptive immune response and yet these ECM-rich structures are not permanently damaged. Whether conduit integrity and filtering functions are affected during cycles of LN expansion and resolution is not known. Here we show that the conduit structure is disrupted during acute LN expansion but FRC-FRC contacts remain intact. In homeostasis, polarised FRCs adhere to the underlying substrate to deposit ECM basolaterally. ECM production by FRCs is regulated by the C-type lectin CLEC-2, expressed by dendritic cells (DCs), at transcriptional and secretory levels. Inflamed LNs maintain conduit size-exclusion, but flow becomes leaky, which allows soluble antigens to reach more antigen-presenting cells. We show how dynamic communication between peripheral tissues and LNs changes during immune responses, and describe a mechanism that enables LNs to prevent inflammation-induced fibrosis.

**Highlights:**

- FRCs use polarized microtubule networks to guide matrix deposition
- CLEC-2/PDPN controls matrix production at transcriptional and post-transcriptional levels
- FRCs halt matrix production and decouple from conduits during acute LN expansion
- Conduits leak soluble antigen during acute LN expansion
