## Supplementary material for "Conduit integrity is compromised during acute lymph node expansion": Proteomics raw data

Phosphopeptide	Protein	FD_log2	P	Up?	Down?	Uniprot	Phosphosite	Empirical Kinase	Predicted Kinase
sNtPMGDkDDDDDDDADEk	A2AN08	1.24	6.8E-04	Up	NR	UBR4	T2721	-	-
eAEVGsDGER	Q7TQF2	1.05	2.0E-03	Up	NR	FBX10	S338	-	-
eELEQQtDGDcDEEDDDkDGEVPk	Q8BU14	1.03	5.7E-03	Up	NR	SEC62	T375	-	-
lDGETAsDSESR	Q99L43	1.03	7.4E-03	Up	NR	CDS2	S32	-	-
dSGTmGsDsDESVIQTk	Q8R5F7	0.92	4.2E-04	Up	NR	IFIH1	S289	-	-
aEsPEEVAcR	Q7TMY8	0.91	5.2E-04	Up	NR	HUWE1	S1395	-	-
kGSSAVGsDsD	Q7TPD0	0.82	6.3E-04	Up	NR	INT3	S1040	-	-
qGDETPSTNnGsDDEkTGLk	A2AWA9	0.80	1.4E-04	Up	NR	RBGP1	S42	-	-
dSDQVAQsDGEESPAAEEQLLGER	Q3UPL0	0.76	1.8E-03	Up	NR	SEC31A	S526	-	-
aEsPEEVAcR	Q7TMY8	0.74	5.9E-03	Up	NR	HUWE1	S1395	-	-
tGsNISGASSDVSLDEQYk	Q3B7Z2	0.73	8.8E-04	Up	NR	OSBP1	S380	-	-
aStFcGTPDYIAPEILQGLk	P28867	0.73	4.2E-03	Up	NR	KPCD	T505	KPCD	-
tDStSDGRPAWMR	Q9JHU4	0.72	2.0E-03	Up	NR	DYHC1	S4366	-	-
aGETRFtDTR	P58252	0.72	1.9E-03	Up	NR	EF2	T57	EEF2K (CaMKIII)	-
kGTGDcsDEEVDGkADGADAk	Q8VDD5	0.69	8.9E-03	Up	NR	MYH9	S1943	-	-
dTSPDkGELVsDEEEDT	Q3U0J8	0.69	1.2E-03	Up	NR	TBD2B	S959	-	-
tSPEPQRENAsPAPGTTAEEAMSR	Q9Z1R2	0.68	1.3E-03	Up	NR	BAG6	S995	-	-
vSDQNsPVLPk	B1AY13	0.68	7.2E-04	Up	NR	UBP24	S2044	-	-
iNsIYNAk	Q924W7	0.67	3.1E-03	Up	NR	ST5	S619	-	-
aITSLLGGGsPk	Q6KCD5	0.66	3.6E-03	Up	NR	NIPBL	S2652	-	-
gTGDcsDEEVDGkADGADAk	Q8VDD5	0.64	6.1E-03	Up	NR	MYH9	S1943	-	-
vSALAGPSsDDEnEEESkPEkEDEPQEDAk	Q69ZR2	0.64	1.4E-03	Up	NR	HECD1	S357	-	-
eFDELSPsAQR	O55143	0.64	9.3E-03	Up	NR	AT2A2	S663	-	-
aQDkPEsPSGSTQIQR	Q9QY06	0.62	6.2E-04	Up	NR	MYO9B	S1264	-	-
yDEIFYNLAPADGkLsGSk	Q8BH64	0.60	1.1E-03	Up	NR	EHD2	S468	-	-
eRGsPVSGR	A2A5R2	0.75	4.3E-03	Up	NR	BIG2	S276	-	-
eEAsDDDMEGDEAVVR	Q6P4T2	0.69	1.5E-03	Up	NR	U520	S225	-	-
rAscSSSTGGSk	Q9Z1E4	0.70	1.4E-03	Up	NR	GYS1	S698	-	AURKA
rLsAEGGDk	Q3UHH1	0.64	2.4E-03	Up	NR	ZSWM8	S564	-	AURKA
rFsEGVLQPPSQDQEk	P58871	0.80	9.3E-04	Up	NR	TB182	S429	-	AURKB
rDsSGGAk	Q9R078	0.77	2.8E-04	Up	NR	AAKB1	S24	AMPK	AURKB
rLsAGTTVADVQk	Q8K1N2	0.60	3.3E-03	Up	NR	PHLB2	S465	-	AURKB
sPSDYSNFDPEFLNEkPQLsFSDk	P28867	0.62	2.0E-04	Up	NR	KPCD	S643	-	CAMK2G
pGPTPSGTNVGSSGRSPsk	Q9CQS8	1.08	7.8E-04	Up	NR	SC61B	S17	-	CDK1
kGTEnGVnGTVTSnGADsPR	Q91V04	1.03	4.2E-03	Up	NR	TRAM1	S365	-	CDK1
aAPTSsPGSSR	Q9JK91	0.71	9.3E-03	Up	NR	MLH1	S469	-	CDK1
tASAVAGktPDAsPEPk	Q3TXS7	0.66	2.3E-03	Up	NR	PSMD1	S315	-	CDK1
aEEDEILNRsPR	P35564	1.07	7.6E-03	Up	NR	CALX	S582	-	CDK5
eGEEPTVYsDDEEPkDETAR	O55022	1.27	7.9E-03	Up	NR	PGRC1	S181	-	CSNK2B
qksDAEEDGVTGsQDEEDSkPk	P35564	1.07	2.4E-03	Up	NR	CALX	S553	-	CSNK2B
kVEEEqEADEEDVsEEEAEDREGASk	Q8VBT0	1.07	3.8E-03	Up	NR	TMX1	S245	-	CSNK2B
sDAEEDGVTGsQDEEDSkPk	P35564	0.93	9.5E-03	Up	NR	CALX	S553	-	CSNK2B
eNPPVEDSsDEDDkRNPGNLYDk	Q3TDQ1	0.89	1.9E-03	Up	NR	STT3B	S496	-	CSNK2B
aAsPPASASDLIEQQQk	Q8C079	0.83	1.2E-05	Up	NR	STRP1	S335	-	CSNK2B
lGADEsEEEGR	Q8BHG1	0.80	2.1E-03	Up	NR	NRDC	S85	-	CSNK2B
gVSDEDtDEEkETLk	A2AWA9	0.74	1.3E-04	Up	NR	RBGP1	T991	-	CSNK2B
hIVSNDSSDsDDEAQGPk	P47713	0.73	4.9E-04	Up	NR	PA24A	S437	-	CSNK2B
sDVsDQEEDEESER	Q9R0L6	0.72	4.0E-03	Up	NR	PCM1	S1769	-	CSNK2B
aEALSSLHGDDQDsEDEVLTVPEVk	Q07113	0.69	4.9E-03	Up	NR	MPRI	S2401	-	CSNK2B
sAYQDYDsDSDVPEELkR	Q8CI71	0.66	1.7E-03	Up	NR	CC132	S559	-	CSNK2B
lkDLGHPVEEEDEsGDqEDDDDEIDDGDkDQDI	Q9Z1Z0	0.60	2.9E-03	Up	NR	USO1	S940	-	CSNK2B
kQSAGPNsPTGGGGGGGSGGTR	Q3UHH1	0.78	5.9E-03	Up	NR	ZSWM8	S53	-	MAPK3
vDsTTcLFPVEEk	P47856	0.93	1.0E-03	Up	NR	GFPT1	S259	-	PRKAA1
sYsSPDITQALQEEEkR	Q80U87	0.65	1.0E-03	Up	NR	UBP8	S680	-	PRKAA1
rNsLTGEEGELVk	Q9JI99	1.02	3.3E-03	Up	NR	SGPP1	S101	-	PRKACG
rVsAILPGAPDnELPSNEVFQEPEEk	Q3UW53	0.62	4.0E-03	Up	NR	NIBAN	S601	-	PRKACG
rSsDPSLNEk	Q8K296	0.61	1.5E-04	Up	NR	MTMR3	S633	-	PRKACG
gSGTAsDDEFENLR	Q7TMY8	0.67	1.6E-03	Up	NR	HUWE1	S1907	-	PRKDC
sAsPERMD	Q8BL97	-0.59	3.1E-03	NR	Down	SRSF7	S262	-	-
sEsPkEPEQLR	P49312	-0.62	7.0E-03	NR	Down	ROA1	S6	-	-
vGsTENIk	P27546	-0.67	6.2E-03	NR	Down	MAP4	S914	-	-
kGDSsAEELk	P47963	-0.69	6.1E-03	NR	Down	RL13	S140	-	-
cDHEssPGtDEDkSG	A2AR02	-0.70	5.2E-04	NR	Down	PPIG	S742;T746	-	-
gNRGsGGGQGSTNYGk	Q99020	-0.70	3.3E-03	NR	Down	ROAA	S260	-	-
gsGGGQGSTNYGk	Q99020	-0.71	1.5E-03	NR	Down	ROAA	S260	-	-
tASESISNLsEAGsVk	Q922J3	-0.75	2.3E-03	NR	Down	CLIP1	S199	-	-
aQVsPQS	Q52KI8	-0.77	3.5E-03	NR	Down	SRRM1	S943	-	-
iGELGAPEVWGLsPk	Q9D0F4	-0.78	9.5E-03	NR	Down	NKAP	S147	-	-
qRsPTVTk	Q52KI8	-0.80	3.8E-03	NR	Down	SRRM1	S664	-	-
kPAQETEETssQEsAEED	P52927	-0.82	4.3E-03	NR	Down	HMGA2	S104	-	-
skVGsTENIk	P27546	-0.84	5.1E-03	NR	Down	MAP4	S914	-	-
kLEkEEEEGISqEssEEEQ	P17095	-0.84	5.1E-03	NR	Down	HMGA1	S103	-	-
sLPVSVPVWAFk	Q9D1F4	-0.85	7.1E-03	NR	Down	AKTS1	S184	mTORC1	-
fRRsEtPPHWR	A2AR02	-0.85	9.8E-03	NR	Down	PPIG	S354	-	-
eAADtDVENsPQHk	Q9CZX5	-0.87	3.8E-03	NR	Down	PINX1	T228	-	-
aADPPAENSsAPEAEQGGAE	P62960	-0.88	4.1E-03	NR	Down	YBOX1	S174	-	-
nEksEEEQSSASVk	Q9Z204	-0.91	2.8E-03	NR	Down	HNRPC	S241	-	-
lNtSDFQk	Q9D1F4	-0.96	6.5E-03	NR	Down	AKTS1	S247	AKT1	-
dVYLsPR	Q91VM5	-1.00	3.6E-03	NR	Down	RMXL1	S205	-	-
sRPHRsPSEEQk	Q9DA19	-1.01	1.5E-03	NR	Down	CIR1	S425	-	-
gkGsPGPQGAk	O08784	-1.27	2.7E-03	NR	Down	TCOF	S1242	-	-
rRtPsPPPR	Q52KI8	-1.01	2.2E-03	NR	Down	SRRM1	T593	-	AKT1
sYSsATEEDSAk	Q4V9W2	-1.21	7.4E-03	NR	Down	SR1IP	S96	-	AKT1
eksPELPEPSVR	Q52KI8	-0.59	6.2E-04	NR	Down	SRRM1	S220	-	CAMK2G
kLsGDLEAGAPk	O08784	-1.03	1.5E-03	NR	Down	TCOF	S1191	-	CAMK2G
eAADTDVENsPQHk	Q9CZX5	-0.63	2.2E-03	NR	Down	PINX1	S233	-	CDK1
iDSEIsPk	Q3V1V3	-0.63	2.6E-03	NR	Down	ESF1	S156	-	CDK1
eNQRsPVR	A2AR02	-0.66	3.0E-03	NR	Down	PPIG	S395	-	CDK1
aAsPsPQSVR	Q52KI8	-0.67	1.3E-03	NR	Down	SRRM1	S779	-	CDK1
aEDGAAPsPSSEtPk	P26645	-0.68	6.2E-04	NR	Down	MARCS	T143	-	CDK1
gAsAsPQGR	Q52KI8	-0.70	3.4E-03	NR	Down	SRRM1	S725	-	CDK1
eQsPVSk	A2AR02	-0.71	5.4E-04	NR	Down	PPIG	S685	-	CDK1
aASAPAkEsPk	O08784	-0.74	6.2E-03	NR	Down	TCOF	S794	-	CDK1
dVQDAIAQsPEkEAk	Q8CH25	-0.77	6.0E-03	NR	Down	SLTM	S289	-	CDK1
aAGcAsPR	P97445	-0.78	2.5E-03	NR	Down	CAC1A	S2329	-	CDK1
sPAPSNPTLsPSTPAk	Q7TPV4	-0.78	9.3E-03	NR	Down	MBB1A	S1253	-	CDK1
gTTAsPk	A2AJI0	-0.86	2.7E-03	NR	Down	MA7D1	S503	-	CDK1
sETAPAETAAPAPVEksPAk	P43276	-0.88	8.7E-03	NR	Down	H15	S18	-	CDK1
aSAVsPEkAPmTSk	O08784	-1.01	2.3E-03	NR	Down	TCOF	S1216	-	CDK1
eASSGStPQkPk	O08784	-1.13	6.4E-04	NR	Down	TCOF	T1114	-	CDK1
dSAsPIQk	O08784	-1.20	1.6E-03	NR	Down	TCOF	S1303	-	CDK1
hmsEsPNR	A2AR02	-1.40	4.3E-03	NR	Down	PPIG	S413	-	CDK1
kQQQEPTcEPsPk	P52927	-0.68	7.0E-03	NR	Down	HMGA2	S44	-	CDK5
hRPSsPAtPPPk	Q52KI8	-0.70	1.4E-03	NR	Down	SRRM1	T414	-	CDK5
aANAASGAGGSSAAAGSRPGDGGsLGSGAR	Q4VAA2	-0.63	9.9E-03	NR	Down	CDV3	S63	-	CSNK1G2
sASSSsDAEGSSEDNkk	Q61687	-0.79	5.6E-03	NR	Down	ATRX	S1135	-	CSNK2B
kPAQETEEtsSQEsAEED	P52927	-0.87	5.7E-03	NR	Down	HMGA2	T99	-	CSNK2B
sRGPtPTATGPR	A2AJI0	-0.78	6.6E-03	NR	Down	MA7D1	S95	-	GSK3B
rStPSGPVR	Q91VM5	-0.81	6.5E-03	NR	Down	RMXL1	S163	-	PRKACG
tASESISNLSEAGsVk	Q922J3	-0.72	1.3E-03	NR	Down	CLIP1	S203	-	PRKCA
lSGFsFk	P26645	-0.82	4.1E-03	NR	Down	MARCS	S163	PKC	PRKCE
kPAQETEETSSQEsAEED	P52927	-0.85	1.5E-03	NR	Down	HMGA2	S101	-	PRKDC
kLEkEEEEGIsQESsEEEQ	P17095	-0.86	5.8E-03	NR	Down	HMGA1	S99	-	PRKDC
